# Coverage landscape of the human genome in nucleus DNA and cell-free DNA

**DOI:** 10.1101/2024.12.03.626615

**Authors:** Jiaqi Luo, Shuai Cheng Li

## Abstract

For long, genome-wide coverage has been used as a measure of sequencing quality and quantity, but the biology hidden beneath has not been fully exploited. Here we performed a comparative analysis on genome-wide coverage profiles between nucleus genome DNA (gDNA) samples from the 1000 Genomes Project (n=3,202) and cell-free DNA (cfDNA) samples from healthy controls (n=113) or cancer patients (n=362). Regardless of sample type, we observed an overall conserved landscape with segmentation of coverage, where adjacent windows of genome positions present similar coverage. Besides GC-content, we identified protein-coding gene density and nucleosome density as major factors influencing the coverage of gDNA and cfDNA, respectively. Differential coverage of cfDNA vs gDNA was found in immune-receptor loci, intergenic regions and non-coding genes, reflecting distinct genome activities in different cell types. A further rise in coverage at non-coding genes and intergenic regions plus a further drop of coverage at protein-coding genes and genic regions within cancer cfDNA samples indicated a loss of contribution by normal cells. Importantly, we observed the distinctive feature of coverage convergence in cancer-derived cfDNA, with the extent of convergence positively correlated to stages. Based on the findings, we developed and validated an outlier-detection approach for cfDNA-based cancer screening without the need of cancer samples for training, outperforming current benchmarks on condition-matched and condition-unmatched cancer detection tasks.
