## Supplementary Tables 1-4 for "Coverage landscape of the human genome in nucleus DNA and cell-free DNA"

### Sheet: S1.top20_ctDNA_upregulated_seg
Segment_Coordinates	Genes_within_region
chr1:187440001-191390000	BRINP3,BRINP3-DT,ENSG00000225006,ENSG00000225811,ENSG00000237283,ENSG00000238054,ENSG00000238270,ENSG00000241505,ENSG00000261182,ENSG00000261642,ENSG00000285638,ENSG00000285894,ENSG00000287472,LINC01035,LINC01036,LINC01680,LINC01701,LINC01720,RN7SKP156
chr1:215740001-218290000	ENSG00000229242,ENSG00000230714,ENSG00000286775,ESRRG,GPATCH2,LINC00210,LINC01653,RNU1-141P,RRP15,SPATA17,SPATA17-AS1,USH2A,USH2A-AS1,USH2A-AS2
chr1:240270001-241270000	ENSG00000224359,ENSG00000226919,ENSG00000230015,ENSG00000231440,ENSG00000233519,FMN2,GREM2,MIR3123,RGS7,RNU5F-8P,Y_RNA
chr3:117700001-118700000	ENSG00000242816,ENSG00000243276,ENSG00000286660,LINC03051
chr7:8550001-9550000	ENSG00000278254,NXPH1
chr7:78250001-79250000	ENSG00000281120,ENSG00000285892,MAGI2,MAGI2-AS1,MAGI2-AS2,RNU6-337P,RPL13AP17
chr7:88350001-90100000	ENSG00000207094,ENSG00000227863,ENSG00000233420,RNU6-274P,STEAP2-AS1,TEX47,ZNF804B
chr7:126200001-127200000	ENSG00000241921,ENSG00000287568,ENSG00000287702,GRM8,MIR592
chr7:153090001-154690000	DPP6,ENSG00000203335,ENSG00000233363,ENSG00000270114,ENSG00000285524,ENSG00000286461,ENSG00000287744,LINC01287
chr8:68020001-69270000	C8orf34,C8orf34-AS1,ENSG00000253373,ENSG00000254337,ENSG00000255206,LINC01592,PREX2,RNU7-102P,Y_RNA
chr8:70670001-73020000	ENSG00000253287,ENSG00000253317,ENSG00000253726,ENSG00000253784,ENSG00000254031,ENSG00000254277,ENSG00000254347,ENSG00000260838,ENSG00000285579,EYA1,KCNB2,MSC,MSC-AS1,RNU6-285P,TERF1,TRPA1,U8,XKR9,Y_RNA
chr8:74370001-78120000	CASC9,CRISPLD1,ENSG00000253416,ENSG00000253681,ENSG00000253706,ENSG00000254043,ENSG00000254238,ENSG00000254366,ENSG00000270866,ENSG00000276673,ENSG00000287352,ENSG00000288756,GDAP1,HNF4G,LINC01109,LINC01111,LINC02886,LINC03071,MIR2052,MIR2052HG,MIR3149,MIR5681A,MIR5681B,PEX2,PI15,RNU2-54P,Y_RNA,ZFHX4,ZFHX4-AS1
chr8:81820001-84520000	ENSG00000253503,ENSG00000253836,ENSG00000254202,ENSG00000254394,ENSG00000288897,LINC01419,LINC02235,LINC02839,RALYL,SNX16
chr8:91060001-93610000	CIBAR1-DT,ENSG00000253177,ENSG00000253197,ENSG00000253576,ENSG00000253577,ENSG00000253634,ENSG00000253682,ENSG00000253749,ENSG00000253901,ENSG00000253960,ENSG00000254020,ENSG00000254089,ENSG00000288005,FLJ46284,LINC02906,LRRC69,MIR4661,MIR8084,OTUD6B,OTUD6B-AS1,RN7SKP231,RUNX1T1,SLC26A7,TRIQK
chr8:110160001-116210000	CSMD3,ENSG00000253122,ENSG00000253207,ENSG00000253489,ENSG00000253717,ENSG00000253956,ENSG00000254339,ENSG00000286937,ENSG00000286946,ENSG00000287819,ENSG00000287942,LINC00536,LINC01608,LINC01609,LINC02237,MIR2053,RNU4-37P,TRPS1,TRPS1-AS1,Y_RNA
chr12:83350001-87750000	ALX1,ENSG00000221148,ENSG00000257124,ENSG00000257729,ENSG00000258178,ENSG00000258185,ENSG00000280049,ENSG00000285191,ENSG00000288941,ENSG00000289218,ENSG00000289309,ENSG00000289369,LINC02820,LRRIQ1,MGAT4C,NTS,RASSF9,SLC6A15,TSPAN19
chr12:90150001-91600000	CCER1,DCN,ENSG00000257787,ENSG00000257995,ENSG00000286049,ENSG00000288102,ENSG00000289605,EPYC,KERA,LINC00615,LINC02392,LINC02822,LINC02823,LUM
# chr8:110160001-116210000 is the combination of two adjacent segments chr8:110160001-114060000 and chr8:114060001-116210000
# chr8:74370001-78120000 is the combination of two adjacent segments chr8:74370001-75520000 and chr8:75520001-78120000
# chr8:81820001-84520000 is the combination of two adjacent segments chr8:81820001-82820000 and chr8:82820001-84520000

### Sheet: S2.top20_ctDNA_downregulated_se
Segment_Coordinates	Genes_within_region
chr1:1100001-3780000	ACAP3,ACTRT2,ANKRD65,ANKRD65-AS1,ARHGEF16,ATAD3A,ATAD3B,ATAD3C,AURKAIP1,B3GALT6,C1QTNF12,C1orf159,CALML6,CCDC27,CCNL2,CDK11A,CDK11B,CFAP74,CPTP,DVL1,ENSG00000215014,ENSG00000224387,ENSG00000225931,ENSG00000226286,ENSG00000228037,ENSG00000229393,ENSG00000231630,ENSG00000233234,ENSG00000233542,ENSG00000234396,ENSG00000238260,ENSG00000240731,ENSG00000260179,ENSG00000268575,ENSG00000271806,ENSG000002…
chr1:8730001-12630000	AGTRAP,ANGPTL7,C1orf127,C1orf167,C1orf167-AS1,CA6,CASZ1,CENPS,CENPS-CORT,CLCN6,CLSTN1,CORT,CTNNBIP1,DFFA,DHRS3,DISP3,DRAXIN,ENO1,ENO1-AS1,ENSG00000203469,ENSG00000223989,ENSG00000228150,ENSG00000228423,ENSG00000235263,ENSG00000241326,ENSG00000252404,ENSG00000264881,ENSG00000271989,ENSG00000272078,ENSG00000275915,ENSG00000276470,ENSG00000278852,ENSG00000280113,ENSG00000284642,ENSG00000284646,ENSG0…
chr1:21490001-28390000	AHDC1,ALPL,ARID1A,ASAP3,ATP5IF1,AUNIP,C1QA,C1QB,C1QC,C1orf232,CATSPER4,CD164L2,CD52,CDC42,CDC42-AS1,CDC42-IT1,CELA3A,CELA3B,CEP85,CLIC4,CNKSR1,CNR2,CRYBG2,DHDDS,DHDDS-AS1,DNAJC8,E2F2,ELOA,ELOA-AS1,ENSG00000225315,ENSG00000225643,ENSG00000225886,ENSG00000225952,ENSG00000226698,ENSG00000227050,ENSG00000228172,ENSG00000231953,ENSG00000232557,ENSG00000233478,ENSG00000233755,ENSG00000235052,ENSG000002…
chr4:104560001-106110000	ARHGEF38,ARHGEF38-IT1,CXXC4-AS1,ENSG00000248242,ENSG00000248373,ENSG00000249635,ENSG00000250522,ENSG00000250670,ENSG00000250740,ENSG00000251259,ENSG00000252136,GSTCD,GSTCD-AS1,INTS12,NPNT,PPA2,RN7SL89P,RNU6-351P,RNU6-553P,TBCK,TET2,TET2-AS1
chr9:135670001-137320000	ABCA2,AGPAT2,AJM1,ANAPC2,C8G,C9orf163,CAMSAP1,CAMSAP1-DT,CARD9,CCDC183,CCDC183-AS1,CCDC187,CIMIP2A,CLIC3,CYSRT1,DIPK1B,DKFZP434A062,DNLZ,DPP7,EDF1,EGFL7,ENSG00000204003,ENSG00000227512,ENSG00000228401,ENSG00000229257,ENSG00000231864,ENSG00000236394,ENSG00000260190,ENSG00000260996,ENSG00000261793,ENSG00000272679,ENSG00000272896,ENSG00000273066,ENSG00000275329,ENSG00000279073,ENSG00000279813,ENSG00…
chr11:1-1500000	ANO9,AP2A2,B4GALNT4,BET1L,BRSK2,CD151,CDHR5,CEND1,CHID1,CIMAP1A,CRACR2B,DEAF1,DRD4,ENSG00000250397,ENSG00000251661,ENSG00000254468,ENSG00000254559,ENSG00000254739,ENSG00000254910,ENSG00000255026,ENSG00000255089,ENSG00000255108,ENSG00000255142,ENSG00000255158,ENSG00000255229,ENSG00000255237,ENSG00000255328,ENSG00000269915,ENSG00000270972,ENSG00000279672,ENSG00000285581,ENSG00000286275,ENSG00000287…
chr13:61040001-72040000	ATXN8OS,DACH1,ENSG00000197991,ENSG00000237378,ENSG00000273550,ENSG00000285566,ENSG00000285588,ENSG00000285764,ENSG00000286395,ENSG00000286469,ENSG00000286820,ENSG00000287128,ENSG00000287876,ENSG00000287996,ENSG00000288330,ENSG00000290963,ENSG00000290964,KLHL1,LINC00348,LINC00355,LINC00358,LINC00364,LINC00376,LINC00378,LINC00383,LINC00395,LINC00448,LINC00459,LINC00550,LINC01052,LINC01074,LINC01075…
chr15:55110001-58060000	ALDH1A2,CCPG1,CGNL1,DNAAF4,DNAAF4-CCPG1,ENSG00000259180,ENSG00000259941,ENSG00000260392,ENSG00000261219,ENSG00000261265,ENSG00000261489,ENSG00000261823,ENSG00000274667,ENSG00000274719,ENSG00000274765,ENSG00000275343,ENSG00000275417,ENSG00000276533,ENSG00000276772,ENSG00000277245,ENSG00000277548,ENSG00000279145,ENSG00000279683,ENSG00000285253,ENSG00000285805,GCOM1,LINC00926,LINC01413,LINC03065,MIR…
chr15:75660001-77360000	CIMAP1C,CSPG4,DNM1P35,ENSG00000203392,ENSG00000259422,ENSG00000259514,ENSG00000259652,ENSG00000260288,ENSG00000260892,ENSG00000261043,ENSG00000269951,ENSG00000270036,ENSG00000278991,ENSG00000287503,ENSG00000291009,ETFA,FBXO22,ISL2,MIR3713,MIR4313,Metazoa_SRP,NRG4,PEAK1,PSTPIP1,RCN2,RN7SKP217,RN7SL278P,RN7SL319P,RN7SL510P,SCAPER,SNX33,TMEM266,TSPAN3,UBE2Q2
chr16:1-3150000	ABCA17P,ABCA3,AMDHD2,ANTKMT,ARHGDIG,ATP6V0C,AXIN1,BAIAP3,BICDL2,BRICD5,C1QTNF8,CACNA1H,CAPN15,CASKIN1,CASP16P,CCDC154,CCDC78,CCNF,CEMP1,CEROX1,CHTF18,CIAO3,CLCN7,CLDN6,CLDN9,CRAMP1,DDX11L16,DECR2,DNASE1L2,E4F1,ECI1,ECI1-AS1,ELOB,EME2,ENSG00000205890,ENSG00000226890,ENSG00000228201,ENSG00000228779,ENSG00000259780,ENSG00000259784,ENSG00000259840,ENSG00000260022,ENSG00000260051,ENSG00000260095,ENSG0…
chr16:66790001-70940000	AARS1,ACD,AGRP,ATP6V0D1,ATP6V0D1-DT,B3GNT9,C16orf86,CA7,CARMIL2,CBFB,CDH1,CDH16,CDH3,CDH3-AS1,CENPT,CES2,CES3,CES4A,CHTF8,CIAO2B,CLEC18A,CLEC18C,COG4,COG8,CTCF,CTCF-DT,CTRL,CYB5B,DDX19A,DDX19A-DT,DDX19B,DDX28,DERPC,DPEP2,DPEP2NB,DPEP3,DUS2,E2F4,EDC4,ELMO3,ENKD1,ENSG00000212445,ENSG00000237718,ENSG00000247228,ENSG00000252040,ENSG00000252640,ENSG00000258122,ENSG00000259797,ENSG00000259900,ENSG00000…
chr16:87540001-90370000	ACSF3,AFG3L1P,ANKRD11,APRT,BANP,CA5A,CBFA2T3,CDH15,CDK10,CDT1,CENPBD1P,CHMP1A,CPNE7,CTU2,CYBA,DBNDD1,DEF8,DPEP1,ENSG00000182376,ENSG00000198211,ENSG00000205018,ENSG00000205037,ENSG00000224888,ENSG00000226180,ENSG00000256982,ENSG00000259006,ENSG00000259813,ENSG00000259881,ENSG00000259989,ENSG00000260121,ENSG00000260162,ENSG00000260166,ENSG00000260177,ENSG00000260279,ENSG00000260466,ENSG00000260498…
chr17:1-5630000	ABR,ABR-AS1,ALOX15,ANKFY1,ARRB2,ASPA,ATP2A3,BHLHA9,C17orf107,C17orf114,C1QBP,CAMKK1,CAMTA2,CAMTA2-AS1,CCDC92B,CHRNE,CLUH,CRK,CTNS,CTNS-AS1,CXCL16,CYB5D2,DERL2,DHX33,DHX33-DT,DOC2B,DPH1,DPH1-AS1,EMC6,ENO3,ENSG00000225084,ENSG00000228133,ENSG00000234203,ENSG00000235085,ENSG00000236457,ENSG00000236838,ENSG00000241525,ENSG00000261848,ENSG00000261898,ENSG00000261916,ENSG00000262003,ENSG00000262050,ENS…
chr17:7130001-9230000	ACADVL,ACAP1,ALOX12B,ALOX15B,ALOXE3,ARHGEF15,ASGR1,ATP1B2,AURKB,BORCS6,CCDC42,CD68,CHD3,CHRNB1,CLDN7,CNTROB,CTC1,CTDNEP1,CYB5D1,DLG4,DNAH2,DVL2,EFNB3,EIF4A1,EIF5A,ELP5,ENSG00000212206,ENSG00000214999,ENSG00000226871,ENSG00000261915,ENSG00000262302,ENSG00000262526,ENSG00000262624,ENSG00000262730,ENSG00000262880,ENSG00000262966,ENSG00000263171,ENSG00000263301,ENSG00000263342,ENSG00000263427,ENSG000…
chr17:80830001-83210000	AATK,ACTG1,ALYREF,ANAPC11,ARHGDIA,ARL16,ASPSCR1,B3GNTL1,BAHCC1,BAIAP2,BAIAP2-DT,CCDC137,CCDC57,CD7,CENPX,CEP131,CHMP6,CSNK1D,CYBC1,DCXR,DCXR-DT,DUS1L,ENSG00000229848,ENSG00000235296,ENSG00000260005,ENSG00000260011,ENSG00000260563,ENSG00000261845,ENSG00000261888,ENSG00000261924,ENSG00000262049,ENSG00000262098,ENSG00000262115,ENSG00000262147,ENSG00000262313,ENSG00000262339,ENSG00000262410,ENSG00000…
chr22:36870001-43120000	A4GALT,ACO2,ADSL,ANKRD54,APOBEC3A,APOBEC3B,APOBEC3B-AS1,APOBEC3C,APOBEC3D,APOBEC3F,APOBEC3G,APOBEC3H,ARFGAP3,ATF4,ATP5MGL,BAIAP2L2,BIK,C1QTNF6,C22orf23,C22orf46P,CACNA1I,CARD10,CBX6,CBX7,CBY1,CCDC134,CDC42EP1,CENPM,CHADL,CIMIP4,CSDC2,CSF2RB,CSNK1E,CYB5R3,CYP2D6,CYP2D7,CYTH4,DDX17,DESI1,DMC1,DNAJB7,DNAL4,EIF3L,ELFN2,ENSG00000100101,ENSG00000222044,ENSG00000224794,ENSG00000224883,ENSG00000225450,EN…
chr22:45670001-47020000	ATXN10,CDPF1,CELSR1,CERK,ENSG00000231010,ENSG00000235091,ENSG00000273145,ENSG00000273289,ENSG00000279954,ENSG00000280383,ENSG00000280384,ENSG00000280424,ENSG00000288754,ENSG00000289044,ENSG00000289160,ENSG00000289858,GRAMD4,GTSE1,GTSE1-DT,LINC00899,LINC02925,LINC02939,MIR3619,MIR4762,MIR4763,MIRLET7A3,MIRLET7B,MIRLET7BHG,PKDREJ,PPARA,PRR34,PRR34-AS1,TBC1D22A,TBC1D22A-AS1,TBC1D22A-DT,TRMU,TTC38,WN…
chr22:49320001-50600000	ADM2,ALG12,BRD1,CHKB,CHKB-CPT1B,CHKB-DT,CIMAP1B,CPT1B,CRELD2,DENND6B,ENSG00000212939,ENSG00000213279,ENSG00000226954,ENSG00000227484,ENSG00000235111,ENSG00000260613,ENSG00000272821,ENSG00000272836,ENSG00000272940,ENSG00000273188,ENSG00000273192,ENSG00000273272,ENSG00000278869,ENSG00000279182,ENSG00000279345,ENSG00000279494,ENSG00000279597,ENSG00000280224,ENSG00000280395,ENSG00000285722,ENSG000002…
# chr22:36870001-43120000 is the combination of three adjacent segments chr22:36870001-39520000, chr22:39520001-41020000 and chr22:41020001-43120000

### Sheet: S3.ctDNA_frequent_upregulated_s
Coordinates	Genes_within_segment
chr3:117700001-118690000	ENSG00000242816,ENSG00000243276,ENSG00000286660,LINC03051
chr6:114290001-115580000	ENSG00000287097,HDAC2-AS2,HS3ST5,LNCPOIR,RNU6-475P
chr8:82820001-84510000	ENSG00000253836,ENSG00000254202,ENSG00000254394,ENSG00000288897,LINC01419,RALYL

### Sheet: S4.ctDNA_diff_covered_genes
Gene	log2FC	FDR
ENSG00000290111	0.854761	0.00485266
RNU4ATAC8P	0.666992	1.93851e-07
OR10AA1P	0.79199	0.000620227
RPL4P2	0.513106	1.73306e-06
RN7SKP160	0.504047	7.45344e-05
U7	1.02476	8.63302e-13
ENSG00000227815	0.964447	6.35995e-11
ENSG00000231020	0.705098	2.03717e-09
MORF4L1P7	0.550048	1.12133e-08
MEF2AP1	0.532486	1.02111e-06
ENSG00000289573	0.863156	2.03277e-08
NCF2	0.604094	6.24479e-07
ENSG00000289732	0.952861	2.47131e-05
ENSG00000289099	0.999003	7.82702e-06
PTGS2	0.865695	0.00033526
ENSG00000271558	0.749546	0.00168855
FDPSP1	0.880681	2.0039e-07
ENSG00000223847	0.766674	1.02577e-11
ENSG00000237283	0.686951	0.000870214
ENSG00000287472	0.978072	6.63511e-05
ENSG00000238108	0.814514	0.00342153
RN7SKP126	0.809544	2.35886e-10
GAPDHP24	0.907669	1.61689e-14
ENSG00000223869	0.702345	3.28749e-07
ENSG00000287008	0.567501	5.39641e-16
KCNK2	0.632547	1.95063e-11
VDAC1P10	0.616814	3.22039e-09
USH2A	0.59813	1.5867e-09
ENSG00000229242	0.717956	4.53416e-08
USH2A-AS2	0.825007	2.03107e-09
USH2A-AS1	0.756976	0.00162605
MRPS18BP1	0.731863	0.00193257
SPATA17	0.574793	0.000579113
UBBP2	0.839009	1.45291e-08
LINC00210	0.586988	7.30087e-16
ENSG00000230714	0.779623	0.000844989
LINC01653	0.716689	7.69148e-05
ENSG00000286775	0.91541	8.39825e-08
RNU1-141P	0.971105	1.08582e-06
TGFB2-OT1	0.57197	1.23816e-08
LINC01710	0.635806	1.44056e-09
ENSG00000238232	0.638431	1.28271e-13
ZC3H11B	0.54685	3.85627e-11
MIPEPP2	0.856702	1.60083e-06
RGS7	0.536033	2.60744e-13
MIR3123	0.537889	3.44408e-05
RPL36P6	0.524426	1.06788e-05
ENSG00000226750	0.529056	0.00031412
RPL10AP5	0.705938	3.80404e-06
OR2T35	0.943542	0.00156232
NPM1P48	0.58692	7.3373e-10
ENSG00000252238	0.635753	1.25578e-05
ENSG00000229370	0.502411	0.00391294
LINC00276	0.517712	8.0707e-06
RNU6-1288P	0.675984	6.18273e-09
ENSG00000223691	0.573565	1.02934e-06
ENSG00000230840	0.634268	0.000133901
FTH1P6	0.527937	7.70568e-07
ENSG00000271667	0.615356	0.000103928
ENSG00000226338	0.567764	0.00421073
LINC01850	0.57867	1.71483e-06
RNU6-5P	0.533307	0.000349575
CACYBPP2	0.750511	1.54034e-05
ENSG00000286879	0.611019	6.48534e-07
ENSG00000226410	0.544806	1.66922e-07
ENSG00000223523	0.557396	0.000349574
COL3A1	0.632631	6.49867e-08
MIR3606	1.05491	2.83304e-12
PCGEM1	0.620996	8.2098e-05
RPS17P8	0.625419	0.000354476
ENSG00000286868	0.567034	3.49121e-06
ENSG00000224670	0.769104	5.76831e-06
ENSG00000286539	0.866058	1.38257e-12
LINC01790	0.621639	1.26736e-06
RNA5SP118	0.584805	1.70194e-07
MTND2P23	0.652931	1.72392e-06
MIR4438	0.661457	0.00218644
LLPHP3	0.503339	2.29347e-05
RNU6-624P	0.657306	1.38086e-09
RPL17P14	0.558688	3.72578e-06
ENSG00000286363	0.518029	1.84433e-07
HINT2P1	0.563226	1.46842e-05
RPEP2	0.517351	3.02883e-05
CIAO2AP1	0.615161	6.31146e-06
LCORLP1	0.509167	0.00150102
RNU6-217P	0.570462	0.00198883
RN7SL647P	0.549632	0.00220576
OSBPL9P1	0.676586	4.02376e-07
CYP51A1P1	0.668716	5.54224e-05
NDUFA4P2	0.746197	0.000341551
RNU6-1308P	0.513833	0.000280857
ZFAND2AP1	1.04557	2.60744e-13
ENSG00000240895	0.559072	5.56968e-10
DRG1P2	0.522531	5.69456e-06
LARP7P4	0.848539	0.00137302
GM2AP1	0.818896	7.44104e-08
ENSG00000239661	0.943572	0.00218643
ENSG00000239922	0.604075	0.000135183
LINC01324	0.806736	0.00236122
RN7SKP298	0.772827	5.67895e-05
ENSG00000240458	0.761014	6.32011e-12
PPIAP74	0.627441	1.34012e-07
RN7SKP234	0.58793	0.00415664
ACTG1P23	0.888596	5.10097e-05
ENSG00000288895	0.672985	1.59153e-05
ENSG00000287645	0.615012	1.09576e-16
GAPDHP36	0.671856	1.62546e-09
RALBP1P1	0.502302	1.35513e-07
ENSG00000241231	0.517002	1.77947e-06
ENSG00000276074	0.547041	5.25266e-05
ENSG00000232353	0.664451	0.000144155
ENSG00000249780	0.677683	3.14562e-06
ENSG00000251434	0.669543	0.000109031
ENSG00000251489	0.664567	0.000898196
ENSG00000250082	0.675189	0.00010851
RNA5SP173	0.716579	0.000158521
RNU1-76P	0.52209	0.00778354
ENSG00000279125	0.608756	9.67054e-05
ENSG00000248145	0.506153	6.40753e-08
EEF1A1P13	0.58812	6.27882e-15
MIR887	0.515747	1.06389e-12
RNA5SP178	0.551384	1.08359e-09
ENSG00000248471	0.554552	3.42286e-10
ENSG00000248337	0.568799	6.33551e-08
H3P22	0.718693	8.53895e-11
ENSG00000249174	0.734071	0.00295129
HSPD1P15	0.751781	7.98865e-06
CDH18-AS1	0.574199	5.78726e-08
LINC02241	0.609161	0.00010343
ENSG00000286751	0.776627	0.00120335
ENSG00000253766	0.708215	3.22034e-06
CDH12	0.65632	0.000169799
ENSG00000253104	0.767458	3.44409e-05
ENSG00000290530	0.832174	6.02063e-05
PMCHL1	0.685029	0.000173045
GCNT1P2	0.912761	3.38011e-08
PRDM9	0.511125	3.34191e-07
ENSG00000248591	0.659039	2.65596e-05
ENSG00000279671	0.775102	5.30419e-05
LINC02103	0.944162	1.20164e-06
DBIP2	0.896141	0.00762084
RNU4-11P	0.68411	4.82673e-08
RPL5P17	0.6501	0.000961128
ENSG00000251361	0.579151	0.00403301
ENSG00000251193	0.620486	0.000165432
ENSG00000249135	0.606984	0.00462882
MTCO1P24	0.559296	5.65136e-05
RPL35AP15	0.595519	0.000890112
ENSG00000285809	0.536687	0.000204145
RPSAP37	0.640968	1.42874e-07
ENSG00000250515	0.516714	7.06977e-07
ENSG00000248106	0.723965	7.789e-07
ENSG00000280336	0.674608	7.2051e-05
ASS1P10	0.5779	6.42088e-11
ENSG00000274235	0.571827	2.50855e-11
ENSG00000253403	0.646107	0.00396396
ARL2BPP5	0.824055	3.45476e-10
MRPL57P6	0.646564	1.21598e-09
ENSG00000224012	0.564825	3.49543e-05
ENSG00000253331	0.508103	1.42458e-06
LINC02143	0.579798	0.000248688
RPL21P59	0.650493	8.66845e-06
RPLP0P9	0.533419	0.0038293
ENSG00000271162	0.694615	0.00125845
RNU7-65P	0.508486	1.61082e-09
ENSG00000270306	0.519541	5.94031e-10
NUP50P4	0.561056	0.00355769
RNU6-84P	0.682121	0.000175934
RNU6-475P	0.622066	0.00284389
RNA5SP215	0.827304	2.58549e-06
BMPR1AP1	0.513463	3.80405e-06
ENSG00000227455	0.562385	4.38198e-08
OR7E39P	0.537411	1.41066e-12
NXPH1	0.506981	4.19671e-16
ENSG00000236748	0.595002	8.28551e-07
ENSG00000278254	0.590718	0.00575829
ENSG00000271526	0.683367	0.000165041
ENSG00000278446	0.737252	6.38232e-05
ENSG00000234710	0.530185	0.000102935
ENSG00000270611	0.872025	4.21731e-11
ENSG00000286639	0.551014	0.00671152
DGKB	0.578441	0.000367878
EEF1A1P26	0.751001	9.27348e-09
ENSG00000226323	0.919839	7.46205e-08
ENSG00000237921	0.532474	0.00329759
ENSG00000240355	0.605724	1.21598e-09
ENSG00000230680	0.734039	7.91622e-16
ENSG00000293095	0.618344	0.00218163
ENSG00000228173	0.51279	4.75864e-08
LINC02838	0.657546	1.7257e-07
DDX43P2	0.948121	5.73456e-05
MAGI2-AS1	0.67936	4.67109e-05
MAGI2-AS2	0.66628	0.00169982
RNU6-337P	0.788457	0.000757857
ENSG00000281120	0.746143	2.81158e-13
DYNLL1P7	0.763308	0.000566006
ENSG00000235639	0.629057	0.000182286
KPNA2P2	0.632095	0.000151532
SLC66A2P1	0.58036	0.000170604
RN7SKP129	0.563433	0.00728981
ENSG00000237606	0.742146	2.2922e-11
LARP1BP2	0.906535	3.75969e-09
ENSG00000279043	0.724007	1.61456e-07
BUB3P1	0.57464	9.49959e-07
EIF3IP1	0.68471	9.30787e-10
RPL3P8	0.809822	9.06252e-05
ENSG00000278424	0.808719	7.82331e-10
ENSG00000287592	0.665556	1.92409e-09
CFTR-AS1	0.510173	0.000820475
ENSG00000233417	0.691037	0.000308322
ENSG00000233969	0.663398	3.36623e-06
SLC13A1	0.510146	3.04386e-05
LYPLA1P1	0.592601	0.000385323
ENSG00000243574	0.584193	0.000220631
SSU72L6	0.572641	0.000661148
ENSG00000241921	0.623786	0.00235604
ENSG00000287702	0.503582	0.00495783
ENSG00000227249	0.810808	1.50586e-05
ENSG00000287568	0.669009	0.000751006
ENSG00000230820	0.501474	2.93016e-07
ZP3P2	0.647934	6.23763e-12
ENSG00000226592	0.606388	2.71596e-05
DPY19L4P2	1.05107	0.00027055
ENSG00000280144	0.568353	1.05632e-11
RNU6-1184P	0.505657	0.000190202
ENSG00000287744	0.509079	8.83389e-08
ENSG00000286461	0.586903	8.17501e-07
ENSG00000253610	0.634522	0.00430242
RNA5SP264	0.544659	0.000428554
ENSG00000250494	1.03082	1.88725e-12
ENSG00000254687	0.572552	1.62784e-19
OPRK1	0.525392	3.95083e-17
ENSG00000260484	0.73794	1.04925e-13
ENSG00000253369	0.531001	2.69904e-20
ENSG00000274295	0.6142	4.40011e-12
ENSG00000286348	0.503495	1.17135e-21
ENSG00000253976	0.522257	8.54484e-15
ENSG00000221093	0.501266	1.30243e-10
ENSG00000254216	0.671348	1.20612e-08
SDR16C6P	0.697027	9.65251e-16
SEPTIN10P1	0.572087	4.98747e-12
RNU6-596P	0.928635	0.0016081
ENSG00000242970	0.831086	1.02018e-05
ENSG00000254150	0.694355	1.26041e-07
ENSG00000253879	0.502853	0.00578291
NPM1P6	0.585444	1.33696e-12
ENSG00000253711	0.517297	2.04031e-16
LINC02155	0.564088	3.94958e-14
C1GALT1P3	0.605137	6.88181e-07
ENSG00000237810	0.774203	1.93806e-11
NKAIN3	0.565351	4.20719e-13
ENSG00000254050	0.566013	1.92981e-08
ENSG00000287105	0.6258	3.62101e-13
SRPK2P	0.500248	3.75696e-08
ENSG00000253583	0.739156	5.59653e-05
RN7SKP135	0.97815	0.000343141
ENSG00000287844	0.870222	3.16388e-07
LINC01414	0.791167	2.02107e-08
ENSG00000253762	0.728449	5.19644e-08
COX6CP8	0.94952	3.87635e-05
ENSG00000287615	0.57838	7.45025e-10
ENSG00000272155	0.517333	1.46088e-07
RPL17P31	0.804796	1.29244e-07
NDUFS5P6	0.639458	8.21476e-12
ENSG00000255206	0.646729	2.69851e-07
C8orf34	0.564307	7.38103e-07
RPS15AP25	0.736661	6.60994e-06
RNA5SP269	0.947588	7.96827e-06
ENSG00000254337	0.793284	5.56969e-10
LINC01592	0.891322	1.97896e-14
RNU7-102P	1.10424	1.83165e-05
ENSG00000253373	0.834084	0.000256978
LINC01603	0.695152	2.32593e-07
ENSG00000254031	0.572458	9.3776e-19
EYA1	0.556975	5.93041e-13
TRAPPC2P2	0.990982	4.19832e-17
TRPA1	0.625577	2.94466e-09
ENSG00000253317	0.647396	9.1782e-15
ENSG00000250979	0.699421	1.63355e-13
RNA5SP271	0.570724	8.44333e-10
ENSG00000212989	0.849091	1.28715e-13
HAUS1P3	0.787481	3.70762e-14
ENSG00000278193	0.505799	8.12404e-13
ENSG00000253726	0.648349	4.85327e-18
ENSG00000260838	0.527519	7.37706e-09
RPS20P21	0.575301	5.85257e-07
RNU6-1197P	0.550446	4.28801e-15
GDAP1	0.559578	1.54582e-13
ENSG00000253596	0.652158	1.35808e-06
MIR5681A	1.00047	1.58576e-20
MIR2052HG	0.737076	1.1425e-15
PCBP2P2	0.763742	0.00395541
LINC03071	0.756809	8.23454e-13
MIR2052	0.917222	1.65514e-09
ENSG00000253706	0.706396	4.7941e-12
ENSG00000253777	0.998621	1.44414e-12
PI15	0.801646	1.64519e-09
LINC02886	0.926497	3.35761e-09
HNF4G	0.908732	0.00125845
ENSG00000287352	1.29259	0.00306929
ENSG00000253681	0.554289	2.29347e-05
MRPL9P1	0.68734	3.12897e-10
ZFHX4	0.709608	4.49078e-06
ENSG00000276673	0.832913	0.00114544
ENSG00000253416	0.582672	5.7907e-05
ENSG00000254366	1.35163	0.000615991
ENSG00000254001	0.607857	4.54682e-10
PKIA-AS1	0.760328	0.00261161
ENSG00000286675	0.59485	0.000682581
ENSG00000253659	0.703851	3.31099e-12
ENSG00000253391	0.725292	6.25453e-16
RPL3P9	0.649595	6.74888e-12
ENSG00000254014	0.709786	1.3665e-07
PMP2	0.832191	8.17501e-07
FABP9	0.681559	3.43859e-09
FABP4	0.585153	5.31187e-06
CHMP4C	0.51341	3.41817e-09
ENSG00000254394	0.931193	0.00964687
ENSG00000254189	0.837339	4.9395e-09
ENSG00000253423	0.673144	9.21152e-11
ENSG00000274116	1.33668	2.87103e-08
LINC01419	1.56744	1.39766e-09
ENSG00000254202	1.12302	6.05724e-06
TPM3P3	0.718624	8.67229e-07
RALYL	0.833624	7.90744e-06
ENSG00000288897	1.02776	1.09683e-09
ENSG00000248978	0.855947	0.000835479
ENSG00000254212	1.10953	0.000180998
ACTBP6	0.596028	1.89661e-14
ENSG00000253680	0.596684	0.00209688
ENSG00000253699	0.557722	1.32253e-15
SLC7A13	0.501504	1.30856e-08
ENSG00000254115	0.642014	2.7265e-08
ENSG00000253778	0.732089	6.33025e-09
ENSG00000253568	0.676692	6.86429e-05
CNBD1	0.950218	3.58808e-07
ENSG00000253500	0.93819	9.62766e-11
VTA1P2	1.04459	3.21966e-08
IARS2P1	1.24344	9.16826e-06
SOX5P1	0.695144	0.000102935
ENSG00000273978	0.81978	4.57543e-15
ENSG00000253171	0.804597	6.84344e-15
MMP16	0.844076	0.000647718
ENSG00000253553	1.04592	1.06889e-07
RNA5SP272	1.45769	3.26739e-12
RLIG1P3	1.29437	0.000361116
RPSAP74	0.69484	6.61902e-05
KRT8P4	0.744756	1.95063e-11
CALB1	0.652302	1.719e-08
ENSG00000254180	0.512033	2.75542e-10
LINC01030	0.512756	1.08005e-06
NECAB1	0.571952	3.95881e-12
ENSG00000254251	0.551302	3.04219e-11
SLC26A7	0.617569	4.63545e-07
ENSG00000253901	0.749796	2.31784e-15
RN7SKP231	1.04989	1.39039e-18
PRR13P7	0.71913	1.8935e-16
MRPS16P1	0.67345	3.95523e-16
RUNX1T1	0.568171	1.98282e-09
ENSG00000233778	0.966883	7.56492e-10
ENSG00000253682	0.622626	1.43875e-11
ENSG00000253749	0.583987	1.73902e-08
ENSG00000253634	0.672105	1.60187e-10
ENSG00000253177	0.648147	5.98055e-07
ENSG00000288005	0.792144	2.64109e-11
FLJ46284	0.692749	6.59111e-08
ENSG00000254020	0.854811	7.17335e-08
ENSG00000253577	0.61099	6.74698e-06
MIR8084	0.927798	7.39875e-09
LINC02906	0.658492	1.12012e-11
ENSG00000253960	0.790938	2.56967e-19
ENSG00000268080	0.681798	2.07949e-14
ENSG00000254089	0.646817	2.33002e-20
ZNF317P1	0.907151	1.61193e-10
ENSG00000254315	0.626626	1.25578e-05
ENSG00000272509	0.754956	0.00715223
ENSG00000287322	0.526328	0.00123612
ENSG00000248762	0.51878	4.21077e-08
ENSG00000272249	0.522955	1.61286e-08
ENSG00000253912	0.644469	0.000468867
FBXO43	0.55484	1.64437e-05
UFM1P3	0.540697	3.76009e-14
RRM2B	0.572548	0.0071978
UBR5-DT	0.666232	0.00462882
ENSG00000272037	0.620567	0.0052417
ENSG00000285982	0.548959	9.66375e-08
DCAF13	0.766688	0.00023179
ENSG00000261670	0.674364	5.56728e-20
ENSG00000271830	0.595103	1.00128e-09
RIMS2	0.571301	0.00144527
ENSG00000239344	0.603652	0.000939689
ENSG00000243939	0.52104	3.49542e-05
ENSG00000253526	0.517104	8.80206e-06
ENSG00000254021	0.503462	1.54885e-09
PGAM1P13	0.551585	1.41292e-07
RPSAP48	0.926659	4.76346e-05
ENSG00000253956	1.19731	6.10914e-05
ENSG00000253107	1.21953	3.50057e-09
NDUFB9P3	0.994021	0.0055888
LINC01608	1.10258	5.52127e-06
MTCO1P47	1.26642	3.26143e-16
LINC01609	1.07962	2.59726e-05
ENSG00000253489	1.38524	0.000147974
EEF1A1P37	1.58351	3.43385e-12
LINC02237	1.25606	7.78501e-05
ENSG00000286946	0.745513	0.000709515
MIR2053	1.45359	0.000132947
ENSG00000254339	1.0059	6.57101e-05
ENSG00000253499	1.33021	0.0050652
CARS1P2	1.62679	9.94617e-13
UTP23	0.594633	5.43349e-20
SLC30A8	0.64841	9.74287e-26
RN7SL228P	0.697799	7.67454e-14
ENSG00000253271	0.520406	1.4793e-16
ENSG00000253622	0.976062	1.30333e-15
RN7SL826P	0.883446	2.42646e-17
ENSG00000286308	0.533837	1.08627e-13
TNFRSF11B	0.534365	3.46813e-12
COLEC10	0.633818	2.7864e-12
ENSG00000254278	0.77654	5.42542e-07
MIR548AZ	0.636615	1.39464e-06
SMILR	0.570658	1.37259e-06
HMGB1P19	0.540606	8.3698e-05
ENSG00000237586	0.882518	0.000503519
LINC00861	0.51233	6.88329e-16
ENSG00000254227	0.565741	5.63848e-10
KNOP1P5	0.539876	9.71795e-09
RFPL4AP5	0.714799	6.9739e-12
ENSG00000244791	0.529042	2.16387e-12
ENSG00000253407	0.695561	1.21726e-16
ENSG00000277576	0.546655	0.00521932
ENSG00000279518	0.613517	0.00100998
LINC02055	0.768268	5.44272e-11
ENSG00000286927	0.666743	4.7002e-12
ENSG00000285683	0.706116	2.53689e-13
RNU6-144P	1.03815	6.71464e-10
ENSG00000285817	0.652923	2.7627e-11
RMRPP5	0.774361	0.000151892
SLC4A1APP1	0.896681	6.57341e-07
MTATP6P30	0.539214	0.0017036
DPP3P2	0.728746	8.59343e-09
RNA5SP291	0.629508	0.000159275
TPT1P9	0.60242	4.03762e-09
ENSG00000254754	0.525481	4.19829e-06
ENSG00000255086	0.655571	0.00010851
ENSG00000254579	0.563929	2.00378e-06
RNU6-365P	0.575926	0.00140086
ENSG00000254668	0.699074	3.00909e-06
ENSG00000255279	0.582614	2.04646e-06
ENSG00000254822	0.657321	1.31752e-05
ENSG00000274006	0.581487	1.24397e-06
ENSG00000255396	0.535817	4.13213e-05
ENSG00000279603	0.500967	0.00247792
ENSG00000255540	0.59454	2.60732e-11
ENSG00000254655	0.967018	7.84141e-05
ENSG00000278859	0.568113	3.58808e-07
RPL7AP57	0.526773	3.8638e-06
ENSG00000254830	0.698922	4.81031e-05
ENSG00000287802	0.534961	9.67055e-05
ENSG00000274584	0.546947	8.57407e-05
ASS1P13	0.61799	1.50965e-05
EEF1A1P16	0.685563	0.000132631
OR6C74	0.523873	0.000527181
OR6C72P	0.895023	4.94763e-07
OR6C75	0.606426	0.00770178
OR6C2	0.559514	5.84737e-05
ENSG00000257865	0.905141	0.000275013
C1GALT1P1	0.697224	0.000294965
RPL31P48	0.896244	0.00312319
LINC02445	0.74234	0.000438557
LINC02394	0.635988	1.81746e-06
ENSG00000257183	0.553614	1.69554e-09
VENTXP3	0.578823	0.00194541
ENSG00000257323	0.661809	0.00175727
ENSG00000257998	0.862216	0.000496622
ENSG00000257434	0.943063	1.22531e-14
KCNC2	0.795291	4.34002e-05
CCNG2P1	0.737619	1.98636e-08
PRXL2AP1	0.744821	1.29462e-06
LINC02424	0.662451	9.80966e-07
ENSG00000258084	0.546502	6.20077e-10
ENSG00000257564	0.75762	3.83166e-11
ENSG00000257948	0.806723	5.60079e-11
PPFIA2	0.632874	0.00101911
ENSG00000258162	0.646698	0.00147781
ENSG00000258375	0.889468	1.08274e-08
ENSG00000258193	0.561471	3.13556e-05
CCDC59	0.58451	4.49157e-05
ENSG00000288941	0.65717	0.000383543
ENSG00000285191	0.896921	5.22707e-05
ENSG00000258358	0.795113	1.04598e-06
ENSG00000257296	0.672637	0.00131013
ENSG00000258073	0.724815	3.1511e-05
ENSG00000289218	0.572615	0.000101952
ENSG00000257897	0.620169	2.02952e-05
LINC02258	0.860409	2.41714e-09
ENSG00000258179	0.66809	0.00640515
ENSG00000257629	0.58695	0.0001678
ATP2B1-AS1	0.600599	0.00246168
LINC02822	0.755504	3.7374e-09
ENSG00000257995	0.915573	2.85086e-07
ENSG00000288102	0.822874	8.71894e-07
ENSG00000257787	0.903796	2.33878e-07
MIR1251	0.700156	1.22739e-08
ENSG00000275971	0.732911	0.000516402
ENSG00000251844	0.517254	3.62708e-05
GARIN6	0.547674	2.44057e-06
RN7SL793P	0.534859	4.53574e-07
ENSG00000257703	0.501539	4.89537e-10
C12orf42-AS1	0.545197	2.15681e-09
NANOGNBP2	0.586465	4.95438e-06
YWHAZP1	0.590767	3.54616e-06
ENSG00000260046	0.552904	2.66014e-09
LINC02303	0.58046	4.82803e-06
RPL10L	0.535355	0.000671782
ENSAP2	0.71288	8.75731e-06
ENSG00000258958	0.675156	2.31952e-07
ENSG00000258379	0.597325	0.000435532
RPL7L1P19	0.619447	1.18521e-08
ISCA1P3	0.636517	5.62566e-08
ENSG00000265031	0.66818	2.58997e-12
ENSG00000275547	0.629894	3.69316e-08
FPR2	0.631862	2.12889e-06
ENSG00000286236	0.920062	2.39861e-05
ENSG00000268316	0.625548	1.76224e-13
ENSG00000269483	0.651232	1.50372e-13
ENSG00000283285	0.654949	5.82012e-08
ENSG00000278543	0.594132	4.24204e-06
ENSG00000283695	0.668456	0.000545633
BIRC8	0.517628	3.27516e-11
RNF11P2	0.822866	0.000109818
MACROD2-IT1	0.62058	3.15384e-06
RPS10P2	0.59028	0.00185311
RPL21P3	0.696335	4.98354e-09
ENSG00000288094	0.526535	5.60726e-06
ENSG00000227090	0.515934	0.00466876
ENSG00000232512	0.709127	0.000577789
RN7SKP236	0.706016	4.48057e-05
EIF4A1P1	0.543905	0.000142451
CLDN17	0.613977	1.11156e-08
KRTAP27-1	0.547222	3.4534e-07
KRTAP19-1	0.636669	6.40946e-06
KRTAP19-2	0.814156	7.93887e-08
KRTAP19-9P	0.865309	2.43167e-09
KRTAP6-1	0.755805	7.2303e-06
KRTAP20-2	0.555936	0.00011329
KRTAP21-1	0.516413	2.46632e-06
ENSG00000238257	0.62736	9.41816e-05
KRTAP11-1	0.551511	7.91481e-11
ENSG00000289380	-0.952431	4.90217e-16
CDC42	-0.538139	1.44642e-16
CDC42-IT1	-0.607792	1.13792e-12
LINC01355	-0.507545	7.70789e-06
HNRNPR	-0.584156	4.29367e-20
ZNF436-AS1	-0.506453	7.47493e-06
PNRC2	-0.622807	1.14444e-09
SRSF10	-0.541946	2.35965e-11
RNU6-1208P	-0.553766	5.1378e-08
TMEM50A	-0.525014	2.76763e-06
PDIK1L	-0.508289	0.00308268
ENSG00000288678	-0.510614	9.82765e-08
ENSG00000228634	-0.644462	0.000493209
SFPQ	-0.548415	1.31064e-10
ENSG00000227527	-0.562121	0.000245215
ENSG00000227857	-0.579939	1.17218e-07
CDKN2C	-0.754939	6.79732e-10
ENSG00000212624	-0.512257	2.06455e-13
NFIA-AS1	-0.715662	3.38477e-16
ENSG00000233877	-0.550138	5.5939e-08
ENSG00000273338	-0.630442	3.43859e-08
MIR7856	-0.589046	2.88248e-05
GEMIN8P4	-0.617956	5.2982e-06
SNORD21	-0.542549	0.000222193
DR1	-0.619597	4.08472e-11
PTBP2	-0.603218	1.83656e-15
ENSG00000273204	-0.524498	0.00425633
MIR7852	-0.530757	0.000544384
ENSG00000290126	-0.852812	7.41775e-06
ENSG00000289602	-0.515113	3.18125e-07
PRKD3-DT	-0.510838	0.000745905
RNU6-433P	-0.82469	6.40946e-06
ENSG00000287875	-0.568079	0.000181426
MEIS1-AS3	-0.5398	4.5037e-13
MEIS1-AS2	-0.504787	8.23725e-06
SOWAHC	-0.738004	4.25933e-16
MMADHC	-0.518249	5.42221e-08
ENSG00000287133	-0.562365	1.07959e-08
ENSG00000286588	-0.590684	4.5375e-06
MIR4442	-0.860333	7.78901e-07
ENSG00000280904	-0.739962	9.89538e-06
WNT5A-AS1	-0.606471	1.09739e-15
PFN2-AS1	-0.530128	6.37663e-06
MIR15B	-0.613207	1.63258e-07
SRP14P5	-0.708885	1.30693e-07
SOX2	-0.551435	1.39501e-08
MIR4797	-0.565737	8.93253e-05
CPEB2	-0.55481	5.35313e-06
STIM2-AS1	-0.501763	0.00103297
ENSG00000288940	-0.575272	3.94565e-10
ENSG00000286596	-0.588221	8.57844e-14
HNRNPD	-0.631979	1.43562e-16
NKX6-1	-0.607722	2.48149e-14
TBCAP3	-0.542078	7.56927e-12
MIR3684	-0.579561	0.00159388
TET2-AS1	-0.517288	0.000149388
PIMREGP2	-0.576013	0.000134541
GAR1-DT	-0.518909	0.0004635
ENSG00000288913	-0.655894	3.2374e-10
SNORA24	-0.530716	0.00365135
ENSG00000273472	-0.629103	3.8257e-10
RNU6-1285P	-0.55413	0.00613839
CDKN2AIP	-0.747883	0.00128404
ENSG00000253744	-0.61136	0.000614586
ENSG00000271926	-0.69201	9.92059e-06
RN7SL629P	-0.606801	2.09446e-07
RGMB-AS1	-0.723212	5.89182e-18
LINC01023	-0.5325	4.98003e-06
RN7SKP230	-0.517557	0.00228974
MIR3661	-0.893029	1.83365e-09
ENSG00000275646	-0.639852	1.77927e-09
RPL29P14	-0.596078	7.24884e-06
ENSG00000288904	-0.767644	3.34359e-05
ENSG00000230648	-0.622738	5.46176e-05
TFAP2A-AS2	-0.500194	4.40435e-05
TFAP2A-AS1	-0.543486	1.17782e-10
ENSG00000286316	-0.602546	0.000249271
SOX4	-0.838591	3.95514e-06
ENSG00000289447	-0.640751	0.000512857
H2BC11	-0.515341	0.00226971
H2BC12	-0.731683	0.000407319
H3C10	-0.731776	9.26095e-05
H4C12	-0.817332	0.000187526
CD2AP-DT	-0.519469	1.09531e-05
FAM135A-AS1	-0.545485	5.78726e-08
ENSG00000217512	-0.698696	8.62589e-07
ENSG00000287811	-0.817552	7.4764e-11
SNORD50B	-0.639135	0.000160412
ENSG00000272008	-0.850869	1.08426e-05
PNISR	-0.530579	1.30593e-12
CCNC	-0.50795	2.44414e-07
ENSG00000260000	-0.557389	7.78709e-06
SERINC1	-0.555401	6.40224e-14
ENSG00000275339	-0.648917	2.43469e-05
RNU6-824P	-0.528386	0.000155911
ENSG00000270487	-0.566365	1.49426e-06
QKI	-0.55008	5.55815e-16
ENSG00000289109	-0.529701	0.00034314
NDUFA5	-0.517088	2.165e-07
RNU6-223P	-0.524804	0.000103928
MIR4659A	-0.534852	1.25394e-06
PLPP6	-0.59166	2.10606e-07
ENSG00000234740	-0.638241	3.52148e-09
RPL7AP47	-0.583845	1.79396e-07
FOCAD-AS1	-0.676691	1.54421e-08
ENSG00000266446	-0.910127	8.43166e-11
CDKN2B	-0.607209	3.66733e-07
TUSC1	-0.594927	3.5413e-10
HNRNPK-AS1	-0.910112	3.02306e-08
GAS1	-0.571266	1.80567e-08
ENSG00000225551	-0.50966	0.000541893
ENSG00000261094	-0.556257	1.90175e-05
ENSG00000286718	-0.738049	1.19532e-07
STAM-DT	-0.509284	0.000735805
ENSG00000236960	-0.502951	1.42458e-06
SKIDA1	-0.809985	2.04086e-11
RNU6-1141P	-0.597481	1.53026e-09
BMI1	-0.544047	7.36104e-06
RNA5SP305	-0.527334	8.49327e-09
THNSL1	-0.52755	2.0189e-09
ENSG00000288559	-0.557366	0.000157397
ENSG00000286359	-0.504181	2.33695e-11
ENSG00000286445	-0.743245	1.12038e-09
RPL11P3	-0.513955	0.00483186
OGA	-0.598844	1.06706e-08
MIR4482	-0.679826	0.00936769
PDCD4	-0.53754	7.99226e-10
MIR4680	-0.715226	2.64024e-06
DCLRE1A	-0.515885	2.38835e-09
ENSG00000288933	-0.710252	1.02578e-11
NHLRC2	-0.568792	1.0667e-11
ENSG00000287857	-0.656247	2.39089e-07
ENSG00000287655	-0.601919	2.79845e-11
TIAL1	-0.67175	2.28872e-13
HMX2	-0.511747	1.30519e-11
ENSG00000226899	-0.564823	1.94443e-10
ENSG00000273521	-0.5066	8.60238e-06
ENSG00000238387	-0.831443	6.88181e-07
LDHA	-0.523821	0.0038293
FANCF	-0.762333	5.19642e-08
LIN7C	-0.521875	4.41405e-07
RNU6-952P	-0.647111	1.23063e-05
ENSG00000255565	-0.585748	2.68782e-10
RPL21	-0.618704	1.28092e-06
ENSG00000289569	-0.635938	4.0486e-06
ELF1	-0.563774	1.62232e-13
RN7SL515P	-0.501645	9.49314e-09
ENSG00000231530	-0.758584	2.1535e-08
ENSG00000270522	-0.621136	1.60187e-10
ENSG00000274001	-0.601261	2.33878e-07
ENSG00000280357	-0.983329	1.18386e-11
TPT1	-0.543482	0.000446722
ZC3H13	-0.576516	5.83721e-11
PPP1R26P1	-0.596849	1.73627e-11
PCNPP5	-0.587597	0.000599327
ENSG00000275202	-0.768886	3.72789e-07
TRIM13	-0.522813	5.96776e-09
ENSG00000277913	-1.0142	2.15518e-10
ENSG00000275559	-0.941292	2.89235e-09
RPL18P10	-0.68131	5.39758e-12
ENSG00000273541	-0.731029	1.09019e-09
CKAP2-DT	-0.725612	4.82207e-05
SUGT1-DT	-0.660879	1.6923e-06
PCDH8	-0.566633	5.12523e-07
ENSG00000288765	-0.695591	5.24083e-08
ENSG00000228444	-0.55604	1.29161e-13
ENSG00000271776	-0.588863	1.34398e-10
POU4F1	-0.6299	3.45199e-13
RNA5SP33	-0.512853	0.000665686
SLITRK5	-0.552121	1.19532e-07
MIR17	-0.694543	6.10278e-11
MTND5P2	-0.570738	1.25859e-12
ENSG00000276957	-0.655592	0.00452067
ARGLU1	-0.565185	6.8888e-14
PRPF39-DT	-0.645183	1.42874e-07
ARF6	-0.714902	0.00021908
ENSG00000269906	-0.795747	1.18874e-12
ENSG00000252800	-0.552872	5.55962e-09
FUT8-AS1	-0.951658	2.55746e-11
ACYP1	-0.637781	4.49113e-10
ENSG00000259523	-0.819752	3.49947e-13
ENSG00000259460	-0.571412	5.23873e-11
ENSG00000261136	-0.557271	0.000329083
ENSG00000259463	-0.507826	1.83728e-08
RPL15P19	-0.528358	2.16025e-05
ENSG00000275417	-0.903746	1.73691e-09
ENSG00000274667	-0.531217	3.68733e-11
HMGB1P51	-0.576963	0.000703087
RN7SKP95	-0.517816	6.65328e-10
ENSG00000278513	-0.546843	1.7103e-06
BNIP2	-0.651229	4.70657e-14
PIGHP1	-0.658293	1.54279e-10
ENSG00000259238	-0.991507	8.60236e-06
VPS13C-DT	-0.645009	2.46562e-08
C2CD4A	-0.518187	4.31269e-11
ENSG00000261544	-0.628766	6.97387e-12
SNORD18C	-0.61929	0.00268692
ENSG00000278991	-0.502283	5.69637e-07
RNU6-415P	-0.502985	4.56046e-07
ENSG00000288850	-0.604903	0.000308322
MIR4515	-0.593196	5.51529e-05
NR2F2	-0.588478	5.01026e-11
ENSG00000275322	-0.589852	1.13001e-15
ENSG00000261291	-0.508773	0.00926989
ENSG00000275191	-0.504544	8.3078e-07
ENSG00000289307	-0.747589	5.76028e-15
ENSG00000276663	-0.53192	0.0050652
ESRP2	-0.521816	5.9483e-07
NFAT5	-0.516658	6.44708e-14
ENSG00000274093	-0.607948	1.09867e-08
CMTR2	-0.583715	4.12199e-05
SNORD71	-0.515979	4.98004e-06
ENSG00000261765	-0.665154	2.42261e-05
RNU7-90P	-0.643774	7.32164e-07
ENSG00000261783	-0.644336	7.80065e-16
ENSG00000252122	-0.622543	3.31783e-09
ENSG00000279991	-0.556663	4.87433e-14
LSM3P5	-0.514509	3.96543e-06
MAF	-0.550478	2.9975e-12
ENSG00000277214	-0.772495	1.59977e-14
ENSG00000260495	-0.601829	3.08868e-06
MAP1LC3B	-0.634907	6.27913e-06
ENSG00000276393	-0.553071	7.54454e-12
YWHAE	-0.606786	7.76595e-11
TXNDC17	-0.532382	4.10179e-05
MED31	-0.565966	1.63529e-09
SPICP3	-0.545266	1.20783e-10
SCO1	-0.512341	6.22565e-17
ADPRM	-0.589897	4.91886e-19
TMEM220	-0.543799	2.75023e-19
ENSG00000293151	-0.540883	1.76947e-08
HOXB2	-0.540958	3.13697e-13
ENSG00000250838	-0.523255	7.24816e-10
ENSG00000289293	-0.588039	0.0035423
ENSG00000278986	-0.637477	0.00733624
ENSG00000279354	-0.603813	1.7257e-07
ENSG00000277837	-0.500662	1.01972e-09
MALT1-AS1	-0.530219	5.03174e-06
ENSG00000277460	-1.09314	4.26252e-17
MIR3199-1	-0.796399	5.08343e-14
CCDC117	-0.530144	4.9395e-09
XBP1	-0.527461	1.39624e-05
YWHAH	-0.582484	7.86952e-09
FBXO7	-0.524059	1.78362e-16
ENSG00000293594	-0.552125	1.56533e-11
DDX17	-0.638677	1.3665e-07
TRNT1P2	-0.574633	3.3476e-09
MIRLET7BHG	-0.541612	1.35669e-10
